# Deep learning and computer vision will transform entomology

**DOI:** 10.1101/2020.07.03.187252

**Authors:** Toke T. Høye, Johanna Ärje, Kim Bjerge, Oskar L. P. Hansen, Alexandros Iosifidis, Florian Leese, Hjalte M. R. Mann, Kristian Meissner, Claus Melvad, Jenni Raitoharju

## Abstract

Most animal species on Earth are insects, and recent reports suggest that their abundance is in drastic decline. Although these reports come from a wide range of insect taxa and regions, the evidence to assess the extent of the phenomenon is still sparse. Insect populations are challenging to study and most monitoring methods are labour intensive and inefficient. Advances in computer vision and deep learning provide potential new solutions to this global challenge. Cameras and other sensors that can effectively, continuously, and non-invasively perform entomological observations throughout diurnal and seasonal cycles. The physical appearance of specimens can also be captured by automated imaging in the lab. When trained on these data, deep learning models can provide estimates of insect abundance, biomass, and diversity. Further, deep learning models can quantify variation in phenotypic traits, behaviour, and interactions. Here, we connect recent developments in deep learning and computer vision to the urgent demand for more cost-efficient monitoring of insects and other invertebrates. We present examples of sensor-based monitoring of insects. We show how deep learning tools can be applied to the big data outputs to derive ecological information and discuss the challenges that lie ahead for the implementation of such solutions in entomology. We identify four focal areas, which will facilitate this transformation: 1) Validation of image-based taxonomic identification, 2) generation of sufficient training data, 3) development of public, curated reference databases, and 4) solutions to integrate deep learning and molecular tools.

**Significance statement:** Insect populations are challenging to study, but computer vision and deep learning provide opportunities for continuous and non-invasive monitoring of biodiversity around the clock and over entire seasons. These tools can also facilitate the processing of samples in a laboratory setting. Automated imaging in particular can provide an effective way of identifying and counting specimens to measure abundance. We present examples of sensors and devices of relevance to entomology and show how deep learning tools can convert the big data streams into ecological information. We discuss the challenges that lie ahead and identify four focal areas to make deep learning and computer vision game changers for entomology.
