## Supplementary material for "Deep learning and computer vision will transform entomology": SI Table 1

### Sheet: Sheet1
Authors	Year	Title	Link
Ärje, J., C. Melvad, M. R. Jeppesen, S. A. Madsen, J. Raitoharju, M. S. Rasmussen, A. Iosifidis, V. Tirronen, M. Gabbouj, K. Meissner, and T. T. Høye	2020	Automatic image-based identication and biomass estimation of invertebrates	https://doi.org/10.5281/zenodo.3826426
Raitoharju, J., J. Ärje, A. Iosifidis, V. Tirronen, K. Meissner, M. Gabbouj, S. Kiranyaz, and S. Kärkkäinen	2019	FIN-Benthic 2	http://urn.fi/urn:nbn:fi:att:dc6440ad-43bd-4349-8fb9-0e0d1971a7e8
Hansen, Oskar Liset Pryds; Svenning, Jens-Christian; Olsen, Kent; Dupont, Steen; Garner, Beulhah H.; Iosifidis, Alexandros; Price, Benjamin W.; Høye, Toke T.	2019	Species-level image classification with convolutional neural network enable insect identification from habitus images	https://doi.org/10.5281/zenodo.3549369
Jenni Raitoharju,Ekaterina Riabchenko,Iftikhar Ahmad	2017	FIN-Benthic	http://urn.fi/urn:nbn:fi:csc-kata20170615164351941516
Thomas G. Dietterich		The EPT29 Image Database	http://web.engr.oregonstate.edu/~tgd/bugid/ept29/
Thomas G. Dietterich		The STONEFLY9 Image Database	http://web.engr.oregonstate.edu/~tgd/bugid/stonefly9/
